# TransporterPAL: An integrative database Transporter Prediction ALgorithm

**DOI:** 10.1101/2022.09.05.506577

**Authors:** Jane Dannow Dyekjær, Alexander Kruhøffer Bloch Andersen, Joel August Vest Madsen, Jens Preben Morth, Lars Juhl Jensen, Irina Borodina

## Abstract

**Motivation:** Natural products are used as drugs, cosmetic ingredients, pigments, flavors, and agricultural products. The compounds are retrievable as extracts from natural sources, but the yields are often low, and the final product may contain various impurities. These challenges can be solved by expressing the biosynthetic pathway in microbial cell factories and ensuring product secretion from the cell by using an appropriate transporter. However, insufficient knowledge of transporters for specific compounds often obstructs efficient secretion of the natural product. Therefore, our goal was to develop an algorithm that predicts transporters for a given compound using available public data.

**Results:** The web application TransporterPAL predicts suitable transporters for compounds by interconnecting data for biosynthetic genes and their interactions with transporters. The web application queries the STITCH, STRING, and UniProtKB databases via their respective APIs and returns a set of potential transporters based on a compound and, optionally, the organism as input. For a test set of 61 transporter systems, each containing one or more transporters, a total of 90 unique transporters with a known substrate, we could retrieve 45% of the transporters. To our knowledge, this is the first bioinformatics tool for predicting transporter candidates for a given molecule.

**Availability:** https://transporterpal.com

**Supplementary information:** Supplementary data are available at Bioinformatics online.
