## Supplemental Material for "TransporterPAL: An integrative database Transporter Prediction ALgorithm"

### Sheet: Sheet1
TCID	MetaCyc secondary metabolite biosynthesis or degradation pathway	Compound	Organism	TCDB transporter ID		STRING identifier	STRING in UniProt		Numbers of proteins identified	Correct transporter identified?	Comments
1.B.14.1.11	Biosynthesis → Secondary Metabolite Biosynthesis → Siderophore and Metallophore Biosynthesis	anguibactin	Vibrio anguillarum	P11461		55601.VANGNB10_67p037	No		10	No	Not found, Uniprot does not have link to STRING
1.B.14.1.22	Biosynthesis → Secondary Metabolite Biosynthesis → Siderophore and Metallophore Biosynthesis	enterobactin	E. coli	P05825		511145.b0584	511145.b0584		205	Yes	Found as P05825, A0A0H3MIL6, A0A140NEA4, B7N9J0, Q8XBW7 and A0A454A263 (lacks 21 N-terminal amino acids)
1.B.14.1.26	Biosynthesis → Secondary Metabolite Biosynthesis → Siderophore and Metallophore Biosynthesis	pyoverdine	Pseudomonas aeruginosa	Q8G8W9		287.DR97_6034	No		31	No	Not found, Uniprot does not have link to STRING
1.B.14.1.6	Biosynthesis → Secondary Metabolite Biosynthesis → Siderophore and Metallophore Biosynthesis	pyoverdine	Pseudomonas aeruginosa	P48632		208964.PA2398	208964.PA2398		31	No	Not found
1.B.14.1.8	Biosynthesis → Secondary Metabolite Biosynthesis → Siderophore and Metallophore Biosynthesis	pyochelin	Pseudomonas aeruginosa	P42512		208964.PA4221,287.DR97_3690	287.DR97_3690		11	Yes
1.B.14.8.3	Biosynthesis → Secondary Metabolite Biosynthesis → Siderophore and Metallophore Biosynthesis	vibriobactin	Vibrio cholerae serotype O1	A5F661		345073.VC395_2327, 243277.VC_2211	345073.VC395_2327, but P0C6D3 and P0C6R1 for 243277.VC_2211		60	Yes	Found as A5F661 and P0C6R1
1.B.14.8.7	Biosynthesis → Secondary Metabolite Biosynthesis → Siderophore and Metallophore Biosynthesis	Yersiniabactin	Yersinia enterocolitica	P0C2M9		393305.YE2622	No but 393305.YE2622 for A1JTG3		19	Yes	Found as A1JTG3
1.B.14.9.3	Secondary Metabolite Biosynthesis → Siderophore and Metallophore Biosynthesis	aerobactin	Yersinia pestis	Q7CGN6		214092.YPO0994	No		14	No	Not found, Uniprot does not have link to STRING
1.B.25.1.14	vanillin and vanillate degradation II	Vanillate	Pseudomonas aeruginosa	Q9I6P8		287.DR97_3197	287.DR97_3197		0	No	Not found - no STITCH hits for taxid 287. Uniprot does not have link to STRING
1.B.25.1.8	benzoate degradation I (aerobic)	Benzoate	Pseudomonas aeruginosa	AAG08283		208964.PA4898,287.DR97_2249	287.DR97_2249 for Q9HUR5		4	No	Not found
1.B.25.1.8	vanillin and vanillate degradation II	Vanillate	Pseudomonas aeruginosa	AAG08283		208964.PA4898,287.DR97_2249	287.DR97_2249 for Q9HUR5		0	No	Not found
1.B.25.1.8	4-nitrobenzoate degradation	4-nitrobenzoate	Pseudomonas aeruginosa	AAG08283		208964.PA4898,287.DR97_2249	287.DR97_2249 for Q9HUR5			No	Not found, not in stitch
1.B.39.1.4	naphthalene degradation (aerobic)	Naphtalene	Pseudomonas fluorescens	Q3K638		205922.Pfl01_5029	205922.Pfl01_5029			No	Not found, not in stitch
2.A.1.15.1	protocatechuate degradation II (ortho-cleavage pathway)	protocatechuate	Pseudomonas putida	Q51955		1211579.PP4_09240/1240350.AMZE01000001_gene2837 - not identical	1240350.AMZE01000001_gene2837		72	No	Not found, did find sequences very similar to Q51955; B1J3S9 is 94.6% identical to Q51955;
2.A.1.15.10	gentisate degradation I	Gensitate	Corynebacterium glutamicum	Q8NLB7		196627.cg3353	196627.cg3353			No	Not found, not in stitch
2.A.1.15.11	vanillin and vanillate degradation II	Vanillate	Corynebacterium glutamicum	Q6M372		196627.cg2618	redundant in UniProt - 196627.cg2618 for Q8NN28			No	Not found, not in stitch
2.A.1.15.14	2,4-dichlorophenoxyacetate degradation	2,4-dichlorophenoxyacetic acid	Bradyrhizobium sp. HW13	Q8VUZ0		Not in string	No			No	Not found, not in string
2.A.1.15.2	3-phenylpropanoate and 3-(3-hydroxyphenyl)propanoate degradation	3-(3-hydroxyphenyl)propionate	E. coli	P77589		511145.b0353	511145.b0353		135	Yes	Found as Q8X5J7, A0A140ND36, P77589, A0A0H3MI56, B7N8R0 and A0A2X3JPK9
2.A.1.15.5	benzoate degradation I (aerobic)	Benzoate	Acinetobacter sp. ADPP1	O30513		62977.ACIAD1434	62977.ACIAD1434		11	Yes	Searched for Acinetobacter sp. ADP1
2.A.1.15.7	benzoate degradation I (aerobic)	Benzoate	Acinetobacter baylyi	Q6FBB3		202950.GCA_001485005_03230, 62977.ACIAD1815	62977.ACIAD1815		1	No	Not found, Uniprot does not have link to STRING
2.A.1.2.27	Biosynthesis → Secondary Metabolite Biosynthesis → Siderophore and Metallophore Biosynthesis	Alcaligin	Bordetella pertussis	CAE42734		257313.BP2462	257313.BP2462 for Q7VW14			No	Not found, not in stitch
2.A.1.21.5	Biosynthesis → Secondary Metabolite Biosynthesis → Toxin Biosynthesis → Antibiotic Biosynthesis	Bacilysin	Bacillus subtilis	P39642		224308.BSU37700	224308.BSU37700		82	Yes	Found as G4NXM1, P39642, Q8KWT2
2.A.1.21.7	Biosynthesis → Secondary Metabolite Biosynthesis → Siderophore and Metallophore Biosynthesis	Staphyloferrin A	Staphylococcus aureus	A6QJ21		93061.SAOUHSC_02435 correspond to Q2FW71 - two string identifiers for this protein	redundant in Uniprot - 1280.SAXN108_2428 for Q2FW71		23	Yes	Found as Q2FW71
2.A.1.3.12	Biosynthesis → Secondary Metabolite Biosynthesis → Toxin Biosynthesis → Antibiotic Biosynthesis	Tetracenomycin	Streptomyces glaucescens	P39886		1907.SGLAU_26325	1907.SGLAU_26325		36	Yes
2.A.1.3.15	Biosynthesis → Secondary Metabolite Biosynthesis → Polyketide Biosynthesis, Biosynthesis → Secondary Metabolite Biosynthesis → Toxin Biosynthesis → Antibiotic Biosynthesis	Rifamycin	Amycolatopsis mediterranei	O52557		749927.AMED_0633 corresponding to A0A0H3CVX8	No, but 749927.AMED_0633 corresponding to A0A0H3CVX8		9	No	Not found, Uniprot does not have link to STRING
2.A.1.3.21	Biosynthesis → Secondary Metabolite Biosynthesis → Siderophore and Metallophore Biosynthesis	achromobactin	Dickeya dadantii	AAL14569		198628.Dda3937_02852	No but 198628.Dda3937_02852 for E0SIF2		74	Yes	Found as E0SIF2
2.A.1.3.25	Biosynthesis → Secondary Metabolite Biosynthesis → Toxin Biosynthesis → Antibiotic Biosynthesis	Actinorhodin	Streptomyces coelicolor	P46105		100226.SCO5083	100226.SCO5083		12	No	Not found
2.A.1.3.29	Biosynthesis → Secondary Metabolite Biosynthesis → Toxin Biosynthesis → Antibiotic Biosynthesis	tetracyclin	Streptomyces rimosus	O69070		Not in string - organism not found	No			No	Not found, organism not in string
2.A.1.3.29	Biosynthesis → Secondary Metabolite Biosynthesis → Toxin Biosynthesis → Antibiotic Biosynthesis	oxytetracycline	Streptomyces rimosus	O69070		Not in string - organism not found	No			No	Not found, organism not in string
2.A.1.3.32	Biosynthesis → Secondary Metabolite Biosynthesis → Toxin Biosynthesis → Antibiotic Biosynthesis → Macrolide Antibiotic Biosynthesis	Oleandomycin	Streptomyces cyanogenus	Q9ZGB6		Not in string - organism not found	No			No	Not found, organism not in string
2.A.1.3.7	Biosynthesis → Secondary Metabolite Biosynthesis → Toxin Biosynthesis → Antibiotic Biosynthesis	Actinorhodin	Streptomyces coelicolor	Q53903		100226.SCO5076	No but 100226.SCO5076 for Q7AKH9		12	Yes	Found as Q7AKH9
2.A.1.3.8	Biosynthesis → Secondary Metabolite Biosynthesis → Toxin Biosynthesis → Antibiotic Biosynthesis	Cephamycin	Nocardia lactamdurans	Q04733		Not in string - organism not found	No			No	Not found, not in string
2.A.1.3.9	Biosynthesis → Secondary Metabolite Biosynthesis → Toxin Biosynthesis → Antibiotic Biosynthesis	Lincomycin	Streptomyces lincolnensis	P46104		1915.SLINC_0232	1915.SLINC_0232		20	Yes
2.A.1.32.2	Biosynthesis → Secondary Metabolite Biosynthesis → Siderophore and Metallophore Biosynthesis	Bacillibactin	Bacillus subtilis	O31762		224308.BSU16825	224308.BSU16825		79	No	Not found
2.A.1.38.1	Biosynthesis → Secondary Metabolite Biosynthesis → Siderophore and Metallophore Biosynthesis	enterobactin	E. coli	P24077		511145.b0591	511145.b0591		205	Yes	Found as Q8X534, B7NLV2, A0A0J3W4K1, A0A140NEC3, P24077, Q0TK80, Q8FK20 and B7N9J8
2.A.1.57.1	Biosynthesis → Secondary Metabolite Biosynthesis → Siderophore and Metallophore Biosynthesis	pyochelin	Pseudomonas aeruginosa	Q9HWG8		287.DR97_3693	287.DR97_3693		22	Yes
2.A.1.57.2	Biosynthesis → Secondary Metabolite Biosynthesis → Siderophore and Metallophore Biosynthesis	rhizobactin	Sinorhizobium meliloti	Q92XI7		Not in string	No			No	Not found, not in string
2.A.39.3.8	allantoin degradation IV (anaerobic)	Allantoin	Escherichia coli	P75712		511145.b0511	511145.b0511		122	Yes	Found as A0A0H2V4Z4, A0A2X3M4N6, B7N965, A0A140NA13, Q8XCX4, A0A454A223 and P75712
2.A.6.5.1	Biosynthesis → Secondary Metabolite Biosynthesis → Toxin Biosynthesis → Antibiotic Biosynthesis	Actinorhodin	Streptomyces coelicolor	Q53902		100226.SCO5084	100226.SCO5084		12	No	Not found
2.A.80.1.2	protocatechuate degradation I (meta-cleavage pathway)	protocatechuate	Comamonas sp. strain E6	S6BBY9		688245.CtCNB1_0853	No, but 688245.CtCNB1_0853 for D0J0R9 which is identical to S6BBY9		53	No	Not found but A0A014MH88 is 96% identical to S6BBY9
		protocatechuate	Comamonas sp. strain E6	S6CBZ0		399795.CtesDRAFT_PD4158	No, but 399795.CtesDRAFT_PD4158 for B7WT49 which is very similar to S6CBZ0		53	No	Not found
		protocatechuate	Comamonas sp. strain E6	Q5D0X7		399795.CtesDRAFT_PD2131	No but CtesDRAFT_PD2131 for B7WRK0 which is very similar to Q5D0X7		53	No	Not found
2.A.86.1.4	autoinducer AI-2 degradation	Autoinducer-2	E. coli	P0AFS5		511145.b1601	511145.b1601		206	Yes	Found as A0A0K3KD67, P0AFS5, Q8X780 and B7NB54
3.A.1.105.1	Biosynthesis → Secondary Metabolite Biosynthesis → Toxin Biosynthesis → Antibiotic Biosynthesis	Daunorubicin	Streptomyces peucetius	P32010		Not in string - organism not found	No			No	Not found, organism not in string
		Daunorubicin	Streptomyces peucetius	P32011		Not in string - organism not found	No			No	Not found, organism not in string
3.A.1.105.1	Biosynthesis → Secondary Metabolite Biosynthesis → Toxin Biosynthesis → Antibiotic Biosynthesis	Doxorubicin	Streptomyces peucetius	P32010		Not in string - organism not found	No			No	Not found, organism not in string
		Doxorubicin	Streptomyces peucetius	P32011		Not in string - organism not found	No			No	Not found, organism not in string
3.A.1.105.2	Biosynthesis → Secondary Metabolite Biosynthesis → Toxin Biosynthesis → Antibiotic Biosynthesis → Macrolide Antibiotic Biosynthesis	Oleandomycin	Streptomyces antibioticus	Q53716		Not in string	No			No	Not found, not in stitch
		Oleandomycin	Streptomyces antibioticus	Q53717		Not in string	No			No	Not found, not in stitch
3.A.1.106.7	Biosynthesis → Secondary Metabolite Biosynthesis → Siderophore and Metallophore Biosynthesis	Salmochelin	Salmonella enterica	Q8RMB7		90371.CY43_14505, DD95_06030	No but 90371.CY43_14505 for Q8ZMN3 which is very similar to Q8RMB7	0		No	Not found, not in stitch
3.A.1.106.9	Biosynthesis → Secondary Metabolite Biosynthesis → Toxin Biosynthesis → Antibiotic Biosynthesis	actinorhodin	Streptomyces coelicolor	Q9KZE5		100226.SCO7008	100226.SCO7008		12	No	Not found
3.A.1.11.5	2-aminoethylphosphonate degradation I	2-aminoethylphosphonate	Salmonella typhimurium	P96062		90371.CY43_02480	99287.STM0429 is identical to 90371.CY43_02480 and leads to the P96062 uniprot entry		88	Yes	Found when using Salmonella enterica which is the from which Salmonella typhimurium is a subspecies of. Found as P096062 and Q8Z8W7
		2-aminoethylphosphonate	Salmonella typhimurium	P96063		90371.CY43_02475	99287.STM0428 is identical to 90371.CY43_02475		88	Yes	Found when using Salmonella enterica which is the from which Salmonella typhimurium is a subspecies of. Found as P096063 and Q8Z8W8
		2-aminoethylphosphonate	Salmonella typhimurium	P96064		90371.CY43_02470	99287.STM0427 is identical to 90371.CY43_02470		88	Yes	Found when using Salmonella enterica which is the from which Salmonella typhimurium is a subspecies of. Found as Q8Z8W9 and P96064
		2-aminoethylphosphonate	Salmonella typhimurium	P96065		90371.CY43_02465	99287.STM0426 is identical to 90371.CY43_02465		88	Yes	Found when using Salmonella enterica which is the from which Salmonella typhimurium is a subspecies of. Found as Q8Z8X0 and P96065
3.A.1.113.2	Biosynthesis → Secondary Metabolite Biosynthesis → Siderophore and Metallophore Biosynthesis	Pyoverdin	Pseudomonas aeruginosa	Q51340		208964.PA2397	No, but 208964.PA2397 in Uniprot as Q9I183		31	Yes	Found as Q9I183
3.A.1.116.1	Biosynthesis → Secondary Metabolite Biosynthesis → Toxin Biosynthesis → Antibiotic Biosynthesis	Microcin B17	E. coli	P05528		Not in string	No		222	No	Not found, not in string
		Microcin B17	E. coli	P05529		Not in string	No		222	No	Not found, not in string
3.A.1.120.2	Biosynthesis → Secondary Metabolite Biosynthesis → Toxin Biosynthesis → Antibiotic Biosynthesis → Macrolide Antibiotic Biosynthesis	Tylosin	Streptomyces fradiae	P25256		1906.SFRA_29725	1906.SFRA_29725		2	No	Not found
3.A.1.120.3	Biosynthesis → Secondary Metabolite Biosynthesis → Toxin Biosynthesis → Antibiotic Biosynthesis → Macrolide Antibiotic Biosynthesis	Oleandomycin	Streptomyces antibioticus	Q53712		Not in string	No	0		No	Not found, not in stitch
3.A.1.14.12	Biosynthesis → Secondary Metabolite Biosynthesis → Siderophore and Metallophore Biosynthesis	Desferrioxamine B	Streptomyces coelicolor	Q9L177		100226.SCO7400, 100226.SC10G8.28c	100226.SCO7400	0		No	Not found, not in stitch
		Desferrioxamine B	Streptomyces coelicolor	Q9L178		100226.SCO7399, 100226.SC10G8.27c	100226.SCO7399	0		No	Not found, not in stitch
		Desferrioxamine B	Streptomyces coelicolor	Q9L179		100226.SCO7398, 100226.SC10G8.26c	100226.SCO7398	0		No	Not found, not in stitch
3.A.1.14.15	Biosynthesis → Secondary Metabolite Biosynthesis → Siderophore and Metallophore Biosynthesis	bacillibactin	Bacillus subtilis	P40409		224308.BSU01630	224308.BSU01630		81	Yes
		bacillibactin	Bacillus subtilis	P40410		224308.BSU01620	224308.BSU01620		81	Yes
		bacillibactin	Bacillus subtilis	P40411		224308.BSU01610	224308.BSU01610		81	Yes	Found as A0A085C294 and P40411
3.A.1.14.2	Biosynthesis → Secondary Metabolite Biosynthesis → Siderophore and Metallophore Biosynthesis	enterobactin	E. coli	C8U2V6		511145.b0592	511145.b0592 found as P0AEL6		204	Yes	Found as P0AEL7 and P0AEL6
		enterobactin	E. coli	P23878		511145.b0588	511145.b0588		204	Yes	Found as Q8XBV7, A0A140NCF4, P23878, A0A454A251, B7N9J5 and A0A0H3MIM0
		enterobactin	E. coli	P23876		511145.b0590	511145.b0590		204	Yes	Found as A0A0H3MMQ2 P23876 A0A454A278 B7N9J7 A0A140NAJ7 Q8XBV5 C3TK52
		enterobactin	E. coli	P23877		511145.b0589	511145.b0589		204	Yes	Found as A0A0H3MF03, B7N9J6, A0A140NCU7, A0A454A245, Q8XBV6 and P23877
3.A.1.14.22	Biosynthesis → Secondary Metabolite Biosynthesis → Siderophore and Metallophore Biosynthesis	Desferrioxamine B	Streptomyces coelicolor	Q9L074		SCO2780	100226.SCO2780			No	Not found, not in stitch
		Desferrioxamine B	Streptomyces coelicolor	Q9S215		SCO1785	100226.SCO1785			No	Not found, not in stitch
		Desferrioxamine B	Streptomyces coelicolor	Q9S214		SCO1786	100226.SCO1786			No	Not found, not in stitch
		Desferrioxamine B	Streptomyces coelicolor	Q9S213		SCO1787	100226.SCO1787			No	Not found, not in stitch
3.A.1.14.3	Secondary Metabolite Biosynthesis → Siderophore and Metallophore Biosynthesis	aerobactin	E. coli	P06972		511145.b0153	511145.b0153		166	Yes	Found as P06972 and B7N822
		aerobactin	E. coli	P07821		511145.b0151	511145.b0151		166	Yes	Found as B7N820, A0A0H3MLX0 and P07821
		aerobactin	E. coli	P07822		511145.b0152	511145.b0152		166	Yes
3.A.1.14.6	Biosynthesis → Secondary Metabolite Biosynthesis → Siderophore and Metallophore Biosynthesis	vibriobactin	Vibrio cholerae	Q9RCF3		243277.VC_0779	No, but present as 243277.VC_0779 for Q9KTV8		60	Yes	Found as A0A0H3ANY0 and Q9KTV8
		vibriobactin	Vibrio cholerae	Q9RCF4		243277.VC_0778	No, but present as 243277.VC_0779 for H9L4Q0		60	Yes	Found as A0A0H3AGN1 and H9L4Q0
		vibriobactin	Vibrio cholerae	Q9RCF5		243277.VC_0777	No, but present as 243277.VC_0777 for H9L4Q8		60	Yes	Found as A0A0H3AII9 and H9L4Q8
		vibriobactin	Vibrio cholerae	Q9RCF6		243277.VC_0776	No, but present as 243277.VC_0776 for H9L4S6		60	Yes	Found as H9L4S6
3.A.1.146.1	Biosynthesis → Secondary Metabolite Biosynthesis → Toxin Biosynthesis → Antibiotic Biosynthesis	actinorhodin	Streptomyces coelicolor	Q9ZBX6		100226.SCO3956	100226.SCO3956		12	No	Not found
		actinorhodin	Streptomyces coelicolor	Q9ZBX5		100226.SCO3957	100226.SCO3957		12	No	Not found
		actinorhodin	Streptomyces coelicolor	Q9ZBX4		100226.SCO3958	100226.SCO3958		12	No	Not found
		actinorhodin	Streptomyces coelicolor	Q9ZBX3		100226.SCO3959	100226.SCO3959		12	No	Not found
3.A.1.21.1	Biosynthesis → Secondary Metabolite Biosynthesis → Siderophore and Metallophore Biosynthesis	Yersiniabactin	Yersinia pestis	Q9R7V3		214092.YPO1913	214092.YPO1913		7	Yes
		Yersiniabactin	Yersinia pestis	Q9Z375		214092.YPO1914	214092.YPO1914		7	Yes
3.A.1.3.5	octopine degradation	Octopine	Agrobacterium tumefaciens	P0A2V2		Not in string	No	0		No	Not found, not in stitch
		Octopine	Agrobacterium tumefaciens	P0A4F8		Not in string	No	0		No	Not found, not in stitch
		Octopine	Agrobacterium tumefaciens	P0A4N5		Not in string	No	0		No	Not found, not in stitch
		Octopine	Agrobacterium tumefaciens	P35114		Not in string	No	0		No	Not found, not in stitch
3.A.1.3.6	nopaline degradation	nopaline	Agrobacterium tumefaciens	P35113		1281779.H009_20966	No but 1281779.H009_20966 present as M8ACW8		46	Yes	Found as M8ACW8
		nopaline	Agrobacterium tumefaciens	P35116		1281779.H009_20981	No, but 1281779.H009_20981 links to M8B8F4		46	Yes	Found as M8B8F4 (96.9% identical to P35116)
		nopaline	Agrobacterium tumefaciens	P35118		1281779.H009_20971	No, but 1281779.H009_20971 links to M8ABR5		46	Yes	Found as M8ABR5
		nopaline	Agrobacterium tumefaciens	P35120		1281779.H009_20976	No but 1281779.H009_20976 links to M8A3R1		46	Yes	Found as M8A3R1
TCID	MetaCyc secondary metabolite biosynthesis or degradation pathway	compound	organism	transporter_ID		Cellular Component	Molecular Function	Biological Process					Cellular Component sorted	Molecular Function sorted	Biological Process sorted
1.B.14.1.11	Biosynthesis → Secondary Metabolite Biosynthesis → Siderophore and Metallophore Biosynthesis	anguibactin	Vibrio anguillarum	P11461		cell outer membrane	siderophore uptake transmembrane transporter activity	iron ion homeostasis					ATP-binding cassette (ABC) transporter complex	ABC-type amino acid transporter activity	iron ion homeostasis
						integral component of membrane							ATP-binding cassette (ABC) transporter complex	ABC-type amino acid transporter activity	iron ion homeostasis
							signaling receptor activity						ATP-binding cassette (ABC) transporter complex	ABC-type ferric hydroxamate transporter activity	iron ion homeostasis
													ATP-binding cassette (ABC) transporter complex	ABC-type ferric-enterobactin transporter activity	2-aminoethylphosphonate transport
													ATP-binding cassette (ABC) transporter complex	ABC-type transporter activity	antibiotic biosynthetic process
1.B.14.1.22	Biosynthesis → Secondary Metabolite Biosynthesis → Siderophore and Metallophore Biosynthesis	enterobactin	E. coli	P05825		cell envelope	colicin transmembrane transporter activity	colicin transport					ATP-binding cassette (ABC) transporter complex	ABC-type transporter activity	autoinducer AI-2 transmembrane transport
						cell outer membrane	enterobactin transmembrane transporter activity	enterobactin transport					ATP-binding cassette (ABC) transporter complex	ABC-type transporter activity	cellular response to DNA damage stimulus
						integral component of cell outer membrane	ferric-enterobactin transmembrane transporter activity	ferric-enterobactin import into cell					ATP-binding cassette (ABC) transporter complex	ABC-type transporter activity	cellular response to iron ion
						intrinsic component of cell outer membrane	ligand-gated channel activity	siderophore transmembrane transport					ATP-binding cassette (ABC) transporter complex	ABC-type transporter activity	cellular response to iron ion
							protein domain specific binding	siderophore-dependent iron import into cell					ATP-binding cassette (ABC) transporter complex	ABC-type transporter activity	chemotaxis
							siderophore uptake transmembrane transporter activity						cell envelope	acetyl-CoA transmembrane transporter activity	colicin transport
							signaling receptor activity						cell outer membrane	acetyl-CoA transmembrane transporter activity	daunorubicin transport
													cell outer membrane	ATP binding	daunorubicin transport
													cell outer membrane	ATP binding	daunorubicin transport
													cell outer membrane	ATP binding	doxorubicin transport
													cell outer membrane	ATP binding	doxorubicin transport
													cell outer membrane	ATP binding	doxorubicin transport
													cell outer membrane	ATP binding	enterobactin transport
													cell outer membrane	ATP binding	enterobactin transport
													cytoplasm	ATP binding	ferric-enterobactin import into cell
													cytoplasmic side of plasma membrane	ATP binding	ferric-enterobactin import into cell
1.B.14.1.26	Biosynthesis → Secondary Metabolite Biosynthesis → Siderophore and Metallophore Biosynthesis	pyoverdine	Pseudomonas aeruginosa	Q8G8W9		cell outer membrane	siderophore uptake transmembrane transporter activity						cytoplasmic side of plasma membrane	ATP binding	ferric-enterobactin import into cell
							signaling receptor activity						Gram-negative-bacterium-type cell wall	ATP binding	ferric-enterobactin import into cell
													host outer membrane	ATP binding	ion transport
1.B.14.1.6	Biosynthesis → Secondary Metabolite Biosynthesis → Siderophore and Metallophore Biosynthesis	pyoverdine	Pseudomonas aeruginosa	P48632		cell outer membrane	siderophore uptake transmembrane transporter activity	iron ion homeostasis					integral component of cell outer membrane	ATP binding	ion transport
						integral component of membrane	signaling receptor activity	pyoverdine biosynthetic process					integral component of membrane	ATP binding	ion transport
													integral component of membrane	ATP binding	iron ion homeostasis
													integral component of membrane	ATP binding	iron ion homeostasis
													integral component of membrane	ATP binding	iron ion homeostasis
													integral component of membrane	ATP binding	iron ion homeostasis
1.B.14.1.8	Biosynthesis → Secondary Metabolite Biosynthesis → Siderophore and Metallophore Biosynthesis	pyochelin	pseudomonas aeruginosa	P42512		cell outer membrane	enterobactin binding	iron ion homeostasis					integral component of membrane	ATP binding	iron ion homeostasis
						integral component of membrane	siderophore uptake transmembrane transporter activity						integral component of membrane	ATP binding	nitrogen compound transport
							signaling receptor activity						integral component of membrane	ATP binding	nitrogen compound transport
													integral component of membrane	ATPase-coupled lipid transmembrane transporter activity	nitrogen compound transport
													integral component of membrane	ATPase-coupled transmembrane transporter activity	nitrogen compound transport
													integral component of membrane	ATPase-coupled transmembrane transporter activity	nitrogen compound transport
1.B.14.8.3	Biosynthesis → Secondary Metabolite Biosynthesis → Siderophore and Metallophore Biosynthesis	vibriobactin	Vibrio cholerae serotype O1	A5F661		cell outer membrane	siderophore uptake transmembrane transporter activity	iron ion homeostasis					integral component of membrane	ATPase-coupled transmembrane transporter activity	nitrogen compound transport
						integral component of membrane	signaling receptor activity						integral component of membrane	colicin transmembrane transporter activity	nucleobase transport
													integral component of membrane	efflux transmembrane transporter activity	peptide transport
													integral component of membrane	enterobactin binding	peptidoglycan transport
													integral component of membrane	enterobactin transmembrane transporter activity	purine nucleobase metabolic process
1.B.14.8.7	Biosynthesis → Secondary Metabolite Biosynthesis → Siderophore and Metallophore Biosynthesis	Yersiniabactin	Yersinia enterocolitica	P0C2M9		cell outer membrane	siderophore uptake transmembrane transporter activity	iron ion homeostasis					integral component of membrane	enterobactin transmembrane transporter activity	pyoverdine biosynthetic process
						integral component of membrane	signaling receptor activity						integral component of membrane	ferric-enterobactin transmembrane transporter activity	quorum sensing
													integral component of membrane	ferric-enterobactin transmembrane transporter activity	regulation of beta-lactamase activity
													integral component of membrane	ferric-enterobactin transmembrane transporter activity	response to antibiotic
													integral component of membrane	ferric-enterobactin transmembrane transporter activity	response to antibiotic
1.B.14.9.3	Secondary Metabolite Biosynthesis → Siderophore and Metallophore Biosynthesis	aerobactin	Yersinia pestis	Q7CGN6		cell outer membrane	siderophore uptake transmembrane transporter activity	iron ion homeostasis					integral component of membrane	GTP binding	response to antibiotic
						integral component of membrane	signaling receptor activity						integral component of membrane	GTP binding	response to antibiotic
													integral component of membrane	ligand-gated channel activity	response to antibiotic
													integral component of membrane	ligand-gated ion channel activity	response to antibiotic
													integral component of membrane	ligand-gated ion channel activity	response to antibiotic
1.B.25.1.14	vanillin and vanillate degradation II	Vanillate	Pseudomonas aeruginosa	Q9I6P8		integral component of membrane	porin activity						integral component of membrane	nucleobase transmembrane transporter activity	response to antibiotic
													integral component of membrane	peptide transmembrane transporter activity	response to antibiotic
1.B.25.1.8	benzoate degradation I (aerobic)	Benzoate	Pseudomonas aeruginosa	AAG08283		integral component of membrane	porin activity						integral component of membrane	porin activity	response to antibiotic
													integral component of membrane	porin activity	response to antibiotic
1.B.25.1.8	vanillin and vanillate degradation II	Vanillate	Pseudomonas aeruginosa	AAG08283		integral component of membrane	porin activity						integral component of membrane	porin activity	response to antibiotic
													integral component of membrane	porin activity	response to antibiotic
1.B.25.1.8	4-nitrobenzoate degradation	4-nitrobenzoate	Pseudomonas aeruginosa	AAG08283		integral component of membrane	porin activity						integral component of membrane	protein domain specific binding	response to antibiotic
													integral component of membrane	siderophore uptake transmembrane transporter activity	siderophore transmembrane transport
1.B.39.1.4	naphthalene degradation (aerobic)	Naphtalene	Pseudomonas fluorescens	Q3K638		host outer membrane							integral component of membrane	siderophore uptake transmembrane transporter activity	siderophore-dependent iron import into cell
						outer membrane							integral component of membrane	siderophore uptake transmembrane transporter activity	siderophore-dependent iron import into cell
2.A.1.15.1	protocatechuate degradation II (ortho-cleavage pathway)	protocatechuate	Pseudomonas putida	Q51955		integral component of membrane	transmembrane transporter activity	chemotaxis					integral component of membrane	siderophore uptake transmembrane transporter activity	siderophore-dependent iron import into cell
						plasma membrane							integral component of membrane	siderophore uptake transmembrane transporter activity	siderophore-dependent iron import into cell
													integral component of membrane	siderophore uptake transmembrane transporter activity	siderophore-dependent iron import into cell
													integral component of membrane	siderophore uptake transmembrane transporter activity	siderophore-dependent iron import into cell
2.A.1.15.10	gentisate degradation I	Gensitate	Corynebacterium glutamicum	Q8NLB7		integral component of membrane	symporter activity						integral component of membrane	siderophore uptake transmembrane transporter activity	siderophore-dependent iron import into cell
						plasma membrane							integral component of membrane	signaling receptor activity	siderophore-dependent iron import into cell
													integral component of membrane	signaling receptor activity	siderophore-dependent iron import into cell
2.A.1.15.11	vanillin and vanillate degradation II	Vanillate	Corynebacterium glutamicum	Q6M372		integral component of membrane		transmembrane transport					integral component of membrane	signaling receptor activity	thiamine transport
													integral component of membrane	signaling receptor activity	transmembrane transport
2.A.1.15.14	2,4-dichlorophenoxyacetate degradation	2,4-dichlorophenoxyacetic acid	Bradyrhizobium sp. HW13	Q8VUZ0		integral component of membrane	transmembrane transporter activity						integral component of membrane	signaling receptor activity	transmembrane transport
													integral component of membrane	signaling receptor activity	transmembrane transport
2.A.1.15.2	3-phenylpropanoate and 3-(3-hydroxyphenyl)propanoate degradation	3-(3-hydroxyphenyl)propionate	E. coli	P77589		integral component of membrane	symporter activity						integral component of membrane	signaling receptor activity	transmembrane transport
						plasma membrane							integral component of membrane	signaling receptor activity	transmembrane transport
													integral component of membrane	solute:proton symporter activity	transmembrane transport
2.A.1.15.5	benzoate degradation I (aerobic)	Benzoate	Acinetobacter sp. ADPP1	O30513		integral component of membrane	transmembrane transporter activity						integral component of plasma membrane	symporter activity	transmembrane transport
						plasma membrane							integral component of plasma membrane	symporter activity	transmembrane transport
													integral component of plasma membrane	thiamine binding
2.A.1.15.7	benzoate degradation I (aerobic)	Benzoate	Acinetobacter baylyi	Q6FBB3		integral component of membrane	transmembrane transporter activity						integral component of plasma membrane	thiamine pyrophosphate binding
													integral component of plasma membrane	transmembrane transporter activity
2.A.1.2.27	Biosynthesis → Secondary Metabolite Biosynthesis → Siderophore and Metallophore Biosynthesis	Alcaligin	Bordetella pertussis	CAE42734		integral component of membrane	transmembrane transporter activity						integral component of plasma membrane	transmembrane transporter activity
													integral component of plasma membrane	transmembrane transporter activity
2.A.1.21.5	Biosynthesis → Secondary Metabolite Biosynthesis → Toxin Biosynthesis → Antibiotic Biosynthesis	Bacilysin	Bacillus subtilis	P39642		integral component of membrane	transmembrane transporter activity						integral component of plasma membrane	transmembrane transporter activity
						plasma membrane							integral component of plasma membrane	transmembrane transporter activity
													integral component of plasma membrane	transmembrane transporter activity
2.A.1.21.7	Biosynthesis → Secondary Metabolite Biosynthesis → Siderophore and Metallophore Biosynthesis	Staphyloferrin A	Staphylococcus aureus	A6QJ21									intrinsic component of cell outer membrane	transmembrane transporter activity
2.A.1.3.12	Biosynthesis → Secondary Metabolite Biosynthesis → Toxin Biosynthesis → Antibiotic Biosynthesis	Tetracenomycin	Streptomyces glaucescens	P39886		integral component of membrane	transmembrane transporter activity	antibiotic biosynthetic process					membrane	transmembrane transporter activity
						plasma membrane		response to antibiotic					membrane	transmembrane transporter activity
													membrane	transmembrane transporter activity
													membrane raft	transmembrane transporter activity
													membrane raft	transmembrane transporter activity
2.A.1.3.15	Biosynthesis → Secondary Metabolite Biosynthesis → Polyketide Biosynthesis, Biosynthesis → Secondary Metabolite Biosynthesis → Toxin Biosynthesis → Antibiotic Biosynthesis	Rifamycin	Amycolatopsis mediterranei	O52557		integral component of membrane	transmembrane transporter activity						outer membrane	transmembrane transporter activity
													outer membrane-bounded periplasmic space	transmembrane transporter activity
2.A.1.3.21	Biosynthesis → Secondary Metabolite Biosynthesis → Siderophore and Metallophore Biosynthesis	achromobactin	Dickeya dadantii	AAL14569		integral component of membrane	transmembrane transporter activity						outer membrane-bounded periplasmic space	transmembrane transporter activity
													outer membrane-bounded periplasmic space	transmembrane transporter activity
2.A.1.3.25	Biosynthesis → Secondary Metabolite Biosynthesis → Toxin Biosynthesis → Antibiotic Biosynthesis	Actinorhodin	Streptomyces coelicolor	P46105		integral component of membrane	transmembrane transporter activity	response to antibiotic					outer membrane-bounded periplasmic space	transmembrane transporter activity
						membrane							outer membrane-bounded periplasmic space	transmembrane transporter activity
						plasma membrane							outer membrane-bounded periplasmic space	transmembrane transporter activity
													outer membrane-bounded periplasmic space	transmembrane transporter activity
													periplasmic space	transmembrane transporter activity
2.A.1.3.29	Biosynthesis → Secondary Metabolite Biosynthesis → Toxin Biosynthesis → Antibiotic Biosynthesis	tetracyclin	Streptomyces rimosus	O69070		integral component of membrane	transmembrane transporter activity						plasma membrane	transmembrane transporter activity
													plasma membrane	transmembrane transporter activity
2.A.1.3.29	Biosynthesis → Secondary Metabolite Biosynthesis → Toxin Biosynthesis → Antibiotic Biosynthesis	oxytetracycline	Streptomyces rimosus	O69070		integral component of membrane	transmembrane transporter activity						plasma membrane	transmembrane transporter activity
													plasma membrane	transmembrane transporter activity
2.A.1.3.32	Biosynthesis → Secondary Metabolite Biosynthesis → Toxin Biosynthesis → Antibiotic Biosynthesis → Macrolide Antibiotic Biosynthesis	Oleandomycin	Streptomyces cyanogenus	Q9ZGB6		integral component of membrane	transmembrane transporter activity						plasma membrane	transmembrane transporter activity
													plasma membrane	transmembrane transporter activity
2.A.1.3.7	Biosynthesis → Secondary Metabolite Biosynthesis → Toxin Biosynthesis → Antibiotic Biosynthesis	Actinorhodin	Streptomyces coelicolor	Q53903		integral component of membrane	transmembrane transporter activity						plasma membrane	transmembrane transporter activity
													plasma membrane	transmembrane transporter activity
2.A.1.3.8	Biosynthesis → Secondary Metabolite Biosynthesis → Toxin Biosynthesis → Antibiotic Biosynthesis	Cephamycin	Nocardia lactamdurans	Q04733		integral component of membrane	transmembrane transporter activity	response to antibiotic					plasma membrane	transmembrane transporter activity
						plasma membrane							plasma membrane	transmembrane transporter activity
													plasma membrane	transmembrane transporter activity
													plasma membrane	transmembrane transporter activity
2.A.1.3.9	Biosynthesis → Secondary Metabolite Biosynthesis → Toxin Biosynthesis → Antibiotic Biosynthesis	Lincomycin	Streptomyces lincolnensis	P46104		integral component of membrane	transmembrane transporter activity	response to antibiotic					plasma membrane
						plasma membrane							plasma membrane
													plasma membrane
													plasma membrane
2.A.1.32.2	Biosynthesis → Secondary Metabolite Biosynthesis → Siderophore and Metallophore Biosynthesis	Bacillibactin	Bacillus subtilis	O31762		integral component of membrane	transmembrane transporter activity						plasma membrane
						plasma membrane							plasma membrane
													plasma membrane
2.A.1.38.1	Biosynthesis → Secondary Metabolite Biosynthesis → Siderophore and Metallophore Biosynthesis	enterobactin	E. coli	P24077		integral component of membrane	enterobactin transmembrane transporter activity	cellular response to DNA damage stimulus					plasma membrane
						plasma membrane		enterobactin transport					plasma membrane
								response to antibiotic					plasma membrane
													plasma membrane
													plasma membrane
													plasma membrane
2.A.1.57.1	Biosynthesis → Secondary Metabolite Biosynthesis → Siderophore and Metallophore Biosynthesis	pyochelin	Pseudomonas aeruginosa	Q9HWG8		Gram-negative-bacterium-type cell wall	acetyl-CoA transmembrane transporter activity						plasma membrane
						integral component of membrane	solute:proton symporter activity						plasma membrane
							transmembrane transporter activity	peptidoglycan transport					plasma membrane
								regulation of beta-lactamase activity
								response to antibiotic
2.A.1.57.2	Biosynthesis → Secondary Metabolite Biosynthesis → Siderophore and Metallophore Biosynthesis	rhizobactin	Sinorhizobium meliloti	Q92XI7		integral component of membrane	acetyl-CoA transmembrane transporter activity
2.A.39.3.8	allantoin degradation IV (anaerobic)	Allantoin	Escherichia coli	P75712		integral component of membrane	nucleobase transmembrane transporter activity	nucleobase transport
						plasma membrane		purine nucleobase metabolic process
2.A.6.5.1	Biosynthesis → Secondary Metabolite Biosynthesis → Toxin Biosynthesis → Antibiotic Biosynthesis	Actinorhodin	Streptomyces coelicolor	Q53902		integral component of membrane
						plasma membrane
2.A.80.1.2	protocatechuate degradation I (meta-cleavage pathway)	protocatechuate	Comamonas sp. strain E6	S6BBY9		integral component of membrane
		protocatechuate	Comamonas sp. strain E6	S6CBZ0		integral component of membrane
		protocatechuate	Comamonas sp. strain E6	Q5D0X7		periplasmic space
2.A.86.1.4	autoinducer AI-2 degradation	Autoinducer-2	E. coli	P0AFS5		integral component of membrane	efflux transmembrane transporter activity	autoinducer AI-2 transmembrane transport
								quorum sensing
								transmembrane transport
3.A.1.105.1	Biosynthesis → Secondary Metabolite Biosynthesis → Toxin Biosynthesis → Antibiotic Biosynthesis	Daunorubicin	Streptomyces peucetius	P32010		cytoplasmic side of plasma membrane	ATP binding	daunorubicin transport
							GTP binding	doxorubicin transport
								response to antibiotic
		Daunorubicin	Streptomyces peucetius	P32011		ATP-binding cassette (ABC) transporter complex		response to antibiotic
						integral component of membrane		transmembrane transport
3.A.1.105.1	Biosynthesis → Secondary Metabolite Biosynthesis → Toxin Biosynthesis → Antibiotic Biosynthesis	Doxorubicin	Streptomyces peucetius	P32010		cytoplasmic side of plasma membrane	ATP binding	daunorubicin transport
							GTP binding	doxorubicin transport
								response to antibiotic
		Doxorubicin	Streptomyces peucetius	P32011		ATP-binding cassette (ABC) transporter complex
						integral component of membrane
								response to antibiotic
								transmembrane transport
3.A.1.105.2	Biosynthesis → Secondary Metabolite Biosynthesis → Toxin Biosynthesis → Antibiotic Biosynthesis → Macrolide Antibiotic Biosynthesis	Oleandomycin	Streptomyces antibioticus	Q53716			ATP binding	daunorubicin transport
								doxorubicin transport
		Oleandomycin	Streptomyces antibioticus	Q53717		ATP-binding cassette (ABC) transporter complex		response to antibiotic
								transmembrane transport
3.A.1.106.7	Biosynthesis → Secondary Metabolite Biosynthesis → Siderophore and Metallophore Biosynthesis	Salmochelin	Salmonella enterica	Q8RMB7		integral component of membrane	ABC-type transporter activity
							ATP binding
3.A.1.106.9	Biosynthesis → Secondary Metabolite Biosynthesis → Toxin Biosynthesis → Antibiotic Biosynthesis	actinorhodin	Streptomyces coelicolor	Q9KZE5		integral component of membrane	ABC-type transporter activity	transmembrane transport
							ATP binding
							ATPase-coupled lipid transmembrane transporter activity
							ATPase-coupled transmembrane transporter activity
3.A.1.11.5	2-aminoethylphosphonate degradation I	2-aminoethyl phosphonate	Salmonella typhimurium	P96062		outer membrane-bounded periplasmic space	thiamine binding	thiamine transport
							thiamine pyrophosphate binding
		2-aminoethyl phosphonate	Salmonella typhimurium	P96063		ATP-binding cassette (ABC) transporter complex	ATP binding
							transmembrane transporter activity
		2-aminoethyl phosphonate	Salmonella typhimurium	P96064		integral component of membrane		2-aminoethylphosphonate transport
						plasma membrane		transmembrane transport
		2-aminoethyl phosphonate	Salmonella typhimurium	P96065		integral component of membrane		transmembrane transport
						plasma membrane
3.A.1.113.2	Biosynthesis → Secondary Metabolite Biosynthesis → Siderophore and Metallophore Biosynthesis	Pyoverdin	Pseudomonas aeruginosa	Q51340		integral component of membrane	ABC-type transporter activity	peptide transport
							ATP binding
							peptide transmembrane transporter activity
3.A.1.116.1	Biosynthesis → Secondary Metabolite Biosynthesis → Toxin Biosynthesis → Antibiotic Biosynthesis	Microcin B17	E. coli	P05528		integral component of membrane		response to antibiotic
						plasma membrane
		Microcin B17	E. coli	P05529			ATP binding	response to antibiotic
3.A.1.120.2	Biosynthesis → Secondary Metabolite Biosynthesis → Toxin Biosynthesis → Antibiotic Biosynthesis → Macrolide Antibiotic Biosynthesis	Tylosin	Streptomyces fradiae	P25256		plasma membrane	ATP binding	response to antibiotic
3.A.1.120.3	Biosynthesis → Secondary Metabolite Biosynthesis → Toxin Biosynthesis → Antibiotic Biosynthesis → Macrolide Antibiotic Biosynthesis	Oleandomycin	Streptomyces antibioticus	Q53712			ATP binding
3.A.1.14.12	Biosynthesis → Secondary Metabolite Biosynthesis → Siderophore and Metallophore Biosynthesis	Desferrioxamine B	Streptomyces coelicolor	Q9L177			ATP binding
		Desferrioxamine B	Streptomyces coelicolor	Q9L178		outer membrane-bounded periplasmic space
		Desferrioxamine B	Streptomyces coelicolor	Q9L179		integral component of membrane	transmembrane transporter activity	siderophore-dependent iron import into cell
3.A.1.14.15	Biosynthesis → Secondary Metabolite Biosynthesis → Siderophore and Metallophore Biosynthesis	bacillibactin	Bacillus subtilis	P40409		cytoplasm		ion transport
						membrane raft		iron ion homeostasis
						outer membrane-bounded periplasmic space
						plasma membrane
		bacillibactin	Bacillus subtilis	P40410		integral component of membrane	transmembrane transporter activity	ion transport
						membrane raft		siderophore-dependent iron import into cell
		bacillibactin	Bacillus subtilis	P40411		integral component of plasma membrane	transmembrane transporter activity	siderophore-dependent iron import into cell
3.A.1.14.2	Biosynthesis → Secondary Metabolite Biosynthesis → Siderophore and Metallophore Biosynthesis	enterobactin	E. coli	C8U2V6
		enterobactin	E. coli	P23878		plasma membrane	ABC-type ferric-enterobactin transporter activity	ferric-enterobactin import into cell
							ATP binding
							ferric-enterobactin transmembrane transporter activity
		enterobactin	E. coli	P23876		integral component of plasma membrane	ferric-enterobactin transmembrane transporter activity	ferric-enterobactin import into cell
						plasma membrane	transmembrane transporter activity	siderophore-dependent iron import into cell
		enterobactin	E. coli	P23877		integral component of plasma membrane	ferric-enterobactin transmembrane transporter activity	ferric-enterobactin import into cell
						plasma membrane	transmembrane transporter activity	siderophore-dependent iron import into cell
3.A.1.14.22	Biosynthesis → Secondary Metabolite Biosynthesis → Siderophore and Metallophore Biosynthesis	Desferrioxamine B	Streptomyces coelicolor	Q9L074		outer membrane-bounded periplasmic space
		Desferrioxamine B	Streptomyces coelicolor	Q9S215			ATP binding
		Desferrioxamine B	Streptomyces coelicolor	Q9S214		integral component of plasma membrane	transmembrane transporter activity	siderophore-dependent iron import into cell
		Desferrioxamine B	Streptomyces coelicolor	Q9S213		integral component of plasma membrane	transmembrane transporter activity	siderophore-dependent iron import into cell
3.A.1.14.3	Secondary Metabolite Biosynthesis → Siderophore and Metallophore Biosynthesis	aerobactin	E. coli	P06972		ATP-binding cassette (ABC) transporter complex	transmembrane transporter activity	siderophore-dependent iron import into cell
						integral component of plasma membrane
						plasma membrane
		aerobactin	E. coli	P07821		ATP-binding cassette (ABC) transporter complex	ABC-type ferric hydroxamate transporter activity
							ATP binding
		aerobactin	E. coli	P07822		outer membrane-bounded periplasmic space		ion transport
								iron ion homeostasis
3.A.1.14.6	Biosynthesis → Secondary Metabolite Biosynthesis → Siderophore and Metallophore Biosynthesis	vibriobactin	Vibrio cholerae	Q9RCF3			ATP binding
		vibriobactin	Vibrio cholerae	Q9RCF4		integral component of plasma membrane	transmembrane transporter activity
						plasma membrane
		vibriobactin	Vibrio cholerae	Q9RCF5		integral component of plasma membrane	transmembrane transporter activity
						plasma membrane
		vibriobactin	Vibrio cholerae	Q9RCF6
3.A.1.146.1	Biosynthesis → Secondary Metabolite Biosynthesis → Toxin Biosynthesis → Antibiotic Biosynthesis	actinorhodin	Streptomyces coelicolor	Q9ZBX6			ATP binding
		actinorhodin	Streptomyces coelicolor	Q9ZBX5		integral component of membrane
		actinorhodin	Streptomyces coelicolor	Q9ZBX4		plasma membrane	ATP binding
		actinorhodin	Streptomyces coelicolor	Q9ZBX3		integral component of membrane	ABC-type transporter activity
						plasma membrane
3.A.1.21.1	Biosynthesis → Secondary Metabolite Biosynthesis → Siderophore and Metallophore Biosynthesis	Yersiniabactin	Yersinia pestis	Q9R7V3		integral component of plasma membrane	ABC-type transporter activity	cellular response to iron ion
							ATP binding
							ATPase-coupled transmembrane transporter activity
		Yersiniabactin	Yersinia pestis	Q9Z375		integral component of plasma membrane	ABC-type transporter activity	cellular response to iron ion
							ATP binding
							ATPase-coupled transmembrane transporter activity
3.A.1.3.5	octopine degradation	Octopine	Agrobacterium tumefaciens	P0A2V2		plasma membrane	ABC-type amino acid transporter activity
							ATP binding
		Octopine	Agrobacterium tumefaciens	P0A4F8		membrane	ligand-gated ion channel activity	nitrogen compound transport
						outer membrane-bounded periplasmic space
		Octopine	Agrobacterium tumefaciens	P0A4N5		ATP-binding cassette (ABC) transporter complex	transmembrane transporter activity	nitrogen compound transport
		Octopine	Agrobacterium tumefaciens	P35114		ATP-binding cassette (ABC) transporter complex	transmembrane transporter activity	nitrogen compound transport
3.A.1.3.6	nopaline degradation	nopaline	Agrobacterium tumefaciens	P35113		ATP-binding cassette (ABC) transporter complex	transmembrane transporter activity	nitrogen compound transport
		nopaline	Agrobacterium tumefaciens	P35116		plasma membrane	ABC-type amino acid transporter activity
							ATP binding
		nopaline	Agrobacterium tumefaciens	P35118		ATP-binding cassette (ABC) transporter complex	transmembrane transporter activity	nitrogen compound transport
		nopaline	Agrobacterium tumefaciens	P35120		membrane
						outer membrane-bounded periplasmic space	ligand-gated ion channel activity	nitrogen compound transport
